# Curation of causal interactions mediated by genes associated to autism accelerates the understanding of gene-phenotype relationships underlying neurodevelopmental disorders

**DOI:** 10.1101/2023.01.09.523265

**Authors:** Marta Iannuccelli, Alessandro Vitriolo, Luana Licata, Cristina Cheroni, Luisa Castagnoli, Giuseppe Testa, Gianni Cesareni, Livia Perfetto

**Affiliations:** Department of Biology, University of Rome Tor Vergata, Via della Ricerca Scientifica, 00133, Rome, Italy; Neurogenomics, Human Technopole, Viale Rita Levi-Montalcini 1, 20157, Milan, Italy; Department of Experimental Oncology, European Institute of Oncology IRCCS, Via Adamello 16, 20139, Milan, Italy; Department of Oncology and Hemato-Oncology, University of Milan, Via Santa Sofia 9, 20122, Milan, Italy; Department of Biology and Biotechnology “C.Darwin”, Sapienza University of Rome, Rome, Italy

**Author notes:** Equal contribution (Marta Iannuccelli, Alessandro Vitriolo).

## Abstract

Autism spectrum disorder (ASD) comprises a large group of neurodevelopmental conditions featuring, over a wide range of severity and combinations, a core set of manifestations (restricted sociality, stereotyped behavior and language impairment) alongside various comorbidities. Common and rare variants in several hundreds of genes and regulatory regions have been implicated in the molecular pathogenesis of ASD along a range of causation evidence strength. Despite significant progress in elucidating the impact of few paradigmatic individual loci, such sheer complexity in the genetic architecture underlying ASD as a whole has hampered the identification of convergent actionable hubs hypothesized to relay between the vastness of risk alleles and the core phenotypes. In turn this has limited the development of strategies that can revert or ameliorate this condition, calling for a systems-level approach to probe the cross-talk of cooperating genes in terms of causal interaction networks in order to make convergences experimentally tractable and reveal their clinical actionability. As a first step in this direction, we have captured from the scientific literature information on the causal links between the genes whose variants have been associated with ASD and the whole human proteome. This information has been annotated in a computer readable format in the SIGNOR database and is made freely available in the resource website. To link this information to cell functions and phenotypes, we have developed graph algorithms that estimate the functional distance of any protein in the SIGNOR causal interactome to phenotypes and pathways. The main novelty of our approach resides in the possibility to explore the mechanistic links connecting the suggested gene-phenotype relations.
