## Supplementary Table2 for "Curation of causal interactions mediated by genes associated to autism accelerates the understanding of gene-phenotype relationships underlying neurodevelopmental disorders"

### Sheet: Supplementary_Table2
Protein	Endpoint	End-point based ranking (distance score)	Class
CDH1	SFAR1	0.037	Proteome
KEAP1	SFAR1	0.049	Proteome
SMARCB1	SFAR1	0.055	Proteome
BCL9	SFAR1	0.058	Proteome
SMARCA4	SFAR1	0.058	SFARI1
DLGAP1	SFAR1	0.062	SFARI2
APC	SFAR1	0.071	Proteome
SPOP	SFAR1	0.073	Proteome
TSC2	SFAR1	0.073	SFARI1
ANGPT2	SFAR1	0.082	Proteome
CTNND1	SFAR1	0.086	Proteome
SMARCA2	SFAR1	0.09	SFARI1
SOS1	SFAR1	0.097	Proteome
RELA	SFAR1	0.106	Proteome
CTNNB1	SFAR1	0.108	SFARI1
BTRC	SFAR1	0.112	SFARI3
PAFAH1B1	SFAR1	0.113	Proteome
AXIN1	SFAR1	0.123	Proteome
FYN	SFAR1	0.127	Proteome
HRAS	SFAR1	0.128	SFARI1
KRAS	SFAR1	0.13	Proteome
RASA1	SFAR1	0.14	Proteome
CDH3	SFAR1	0.143	Proteome
NRAS	SFAR1	0.147	Proteome
DLGAP2	SFAR1	0.15	SFARI3
APBA1	SFAR1	0.153	Proteome
CTNNBIP1	SFAR1	0.155	Proteome
GSK3B	SFAR1	0.16	Proteome
AXIN2	SFAR1	0.169	Proteome
SIRT1	SFAR1	0.173	Proteome
PHF12	SFAR1	0.174	SFARI1
DLGAP4	SFAR1	0.184	Proteome
NLGN1	SFAR1	0.188	SFARI2
NLGN3	SFAR1	0.188	SFARI1
GRB2	SFAR1	0.194	Proteome
APC2	SFAR1	0.197	Proteome
NLGN2	SFAR1	0.2	SFARI1
NRXN2	SFAR1	0.2	SFARI1
DLGAP3	SFAR1	0.201	SFARI3
SOS2	SFAR1	0.201	Proteome
CDH2	SFAR1	0.203	Proteome
NRXN1	SFAR1	0.204	SFARI1
NRXN3	SFAR1	0.204	SFARI1
NFKBIA	SFAR1	0.205	Proteome
NF1	SFAR1	0.211	SFARI1
DVL1	SFAR1	0.213	Proteome
AMER1	SFAR1	0.216	Proteome
PSEN1	SFAR1	0.217	Proteome
AKT1	SFAR1	0.219	Proteome
CSNK1A1	SFAR1	0.219	Proteome
PICK1	SFAR1	0.22	Proteome
FBXW11	SFAR1	0.228	Proteome
JAK2	SFAR1	0.231	Proteome
FER	SFAR1	0.234	Proteome
FRS2	SFAR1	0.235	Proteome
EP300	SFAR1	0.237	SFARI1
IKBKG	SFAR1	0.238	Proteome
HSP90AA1	SFAR1	0.242	Proteome
PDGFRB	SFAR1	0.245	Proteome
ANGPT1	SFAR1	0.246	Proteome
NLK	SFAR1	0.247	Proteome
CTNNA3	SFAR1	0.25	SFARI3
NCSTN	SFAR1	0.25	Proteome
NR3C1	SFAR1	0.251	Proteome
JAK1	SFAR1	0.253	Proteome
MAPK7	SFAR1	0.254	Proteome
PSENEN	SFAR1	0.255	Proteome
NTNG1	SFAR1	0.257	SFARI3
APH1A	SFAR1	0.265	SFARI2
CDH5	SFAR1	0.265	Proteome
RPS6KA1	SFAR1	0.27	Proteome
MEN1	SFAR1	0.271	Proteome
NLGN4X	SFAR1	0.274	SFARI1
NRCAM	SFAR1	0.274	SFARI3
DCAF7	SFAR1	0.275	Proteome
APH1B	SFAR1	0.295	Proteome
MTOR	SFAR1	0.297	SFARI2
AKT2	SFAR1	0.298	Proteome
NFASC	SFAR1	0.298	Proteome
NDEL1	SFAR1	0.299	Proteome
NTN1	SFAR1	0.301	Proteome
HDAC4	SFAR1	0.303	SFARI3
CAMK2A	SFAR1	0.307	SFARI3
MAST2	SFAR1	0.307	Proteome
MAPK14	SFAR1	0.312	Proteome
CBY1	SFAR1	0.314	Proteome
CSNK2A2	SFAR1	0.316	Proteome
MYC	SFAR1	0.316	Proteome
APBA2	SFAR1	0.317	SFARI3
STIP1	SFAR1	0.317	Proteome
CDC73	SFAR1	0.319	Proteome
PRKACA	SFAR1	0.319	Proteome
HDAC5	SFAR1	0.323	Proteome
ANGPT4	SFAR1	0.325	Proteome
CDH8	SFAR1	0.331	SFARI3
KIT	SFAR1	0.331	Proteome
MAPK9	SFAR1	0.331	Proteome
GAN	SFAR1	0.334	Proteome
PTGES3	SFAR1	0.335	Proteome
SOX17	SFAR1	0.335	Proteome
CSNK2A1	SFAR1	0.336	SFARI1
MDM2	SFAR1	0.336	Proteome
MAPK3	SFAR1	0.337	SFARI3
RPS6KB1	SFAR1	0.337	Proteome
PDGFB	SFAR1	0.34	Proteome
MAPK1	SFAR1	0.341	Proteome
CDH17	SFAR1	0.345	Proteome
RHEB	SFAR1	0.348	SFARIS
CDH11	SFAR1	0.351	SFARI3
ERBB3	SFAR1	0.355	Proteome
MAML1	SFAR1	0.356	Proteome
NFKB1	SFAR1	0.356	Proteome
CSNK1E	SFAR1	0.357	SFARI3
FRAT1	SFAR1	0.359	Proteome
PIK3C3	SFAR1	0.36	Proteome
PTPN11	SFAR1	0.365	SFARI1
CDH15	SFAR1	0.366	Proteome
ID1	SFAR1	0.366	Proteome
RIN1	SFAR1	0.367	Proteome
SHC3	SFAR1	0.367	Proteome
CHD8	SFAR1	0.368	SFARI1
FGFR1	SFAR1	0.37	SFARI2
SOX6	SFAR1	0.372	SFARIS
MAP1LC3C	SFAR1	0.374	Proteome
CSNK1D	SFAR1	0.376	Proteome
LRFN4	SFAR1	0.378	Proteome
OPRM1	SFAR1	0.379	Proteome
CAMK4	SFAR1	0.381	SFARI3
ROCK1	SFAR1	0.384	Proteome
NCOA2	SFAR1	0.39	Proteome
ID2	SFAR1	0.393	Proteome
HDAC9	SFAR1	0.397	Proteome
BCL10	SFAR1	0.4	Proteome
GNAQ	SFAR1	0.4	Proteome
KITLG	SFAR1	0.401	Proteome
RPS6KA5	SFAR1	0.401	Proteome
CSNK2B	SFAR1	0.402	Proteome
CAMK2B	SFAR1	0.403	SFARIS
DAB2IP	SFAR1	0.403	Proteome
RNF111	SFAR1	0.404	Proteome
CUL1	SFAR1	0.406	Proteome
CDH10	SFAR1	0.408	SFARI3
CDH9	SFAR1	0.408	SFARI3
CDK5	SFAR1	0.409	Proteome
DHCR24	SFAR1	0.409	Proteome
TCL1A	SFAR1	0.409	Proteome
LAT	SFAR1	0.41	Proteome
SSTR2	SFAR1	0.411	Proteome
IRS1	SFAR1	0.412	Proteome
LPAR2	SFAR1	0.412	Proteome
SSTR3	SFAR1	0.412	Proteome
STK11	SFAR1	0.413	Proteome
PTPRC	SFAR1	0.418	SFARI3
SYNGAP1	SFAR1	0.418	SFARI1
CDH6	SFAR1	0.422	Proteome
PLCE1	SFAR1	0.422	Proteome
CDH18	SFAR1	0.423	Proteome
CDH7	SFAR1	0.423	Proteome
GPHN	SFAR1	0.423	SFARI2
PRKAR1A	SFAR1	0.425	Proteome
PIK3R4	SFAR1	0.426	Proteome
MAST3	SFAR1	0.428	Proteome
IL10RA	SFAR1	0.429	Proteome
PDPK1	SFAR1	0.43	Proteome
ADRA2A	SFAR1	0.433	Proteome
PRKAR2B	SFAR1	0.433	Proteome
CDH24	SFAR1	0.435	Proteome
PREX2	SFAR1	0.437	Proteome
DRD3	SFAR1	0.439	SFARI3
DUSP6	SFAR1	0.439	Proteome
TNIK	SFAR1	0.44	Proteome
TSC1	SFAR1	0.442	SFARI1
KAT2B	SFAR1	0.443	SFARI2
PRKAR2A	SFAR1	0.443	Proteome
RASSF5	SFAR1	0.443	SFARI3
DPP3	SFAR1	0.444	SFARI3
CNR1	SFAR1	0.445	SFARI2
SKP1	SFAR1	0.447	Proteome
CAMK1	SFAR1	0.448	Proteome
TTC5	SFAR1	0.448	Proteome
OPRD1	SFAR1	0.45	Proteome
SOX4	SFAR1	0.452	Proteome
IFNLR1	SFAR1	0.453	Proteome
PLCG1	SFAR1	0.455	Proteome
DVL2	SFAR1	0.456	Proteome
FGF1	SFAR1	0.457	Proteome
PRKAA2	SFAR1	0.457	Proteome
RIT1	SFAR1	0.457	Proteome
SQSTM1	SFAR1	0.458	Proteome
FRAT2	SFAR1	0.459	Proteome
TBR1	SFAR1	0.461	SFARI1
CCAR2	SFAR1	0.462	Proteome
SOCS1	SFAR1	0.462	Proteome
CDK5R1	SFAR1	0.463	Proteome
HRH4	SFAR1	0.465	Proteome
SOCS3	SFAR1	0.467	Proteome
LPAR1	SFAR1	0.468	Proteome
NXPH1	SFAR1	0.468	SFARI3
STRADA	SFAR1	0.468	Proteome
FGF14	SFAR1	0.47	SFARI3
MAST1	SFAR1	0.47	Proteome
BAP1	SFAR1	0.472	Proteome
ILK	SFAR1	0.473	Proteome
PRKAR1B	SFAR1	0.474	SFARI3
MYOD1	SFAR1	0.476	Proteome
YAP1	SFAR1	0.476	Proteome
PTPN5	SFAR1	0.477	Proteome
KCNQ2	SFAR1	0.478	SFARI2
FLT3	SFAR1	0.481	Proteome
PTK2	SFAR1	0.481	Proteome
CDH13	SFAR1	0.484	SFARI2
PHLPP2	SFAR1	0.485	Proteome
S1PR1	SFAR1	0.485	Proteome
ARID5B	SFAR1	0.486	Proteome
NGF	SFAR1	0.487	Proteome
PAK1	SFAR1	0.488	SFARIS
CDH4	SFAR1	0.49	Proteome
CTBP1	SFAR1	0.491	Proteome
FHIT	SFAR1	0.492	SFARI3
NCK1	SFAR1	0.492	Proteome
IST1	SFAR1	0.493	Proteome
SSTR1	SFAR1	0.494	Proteome
AHSA1	SFAR1	0.495	Proteome
PHLPP1	SFAR1	0.495	Proteome
GPSM3	SFAR1	0.496	Proteome
S1PR5	SFAR1	0.496	Proteome
ATG14	SFAR1	0.497	Proteome
CSNK1A1L	SFAR1	0.498	Proteome
KLF11	SFAR1	0.501	Proteome
PDK2	SFAR1	0.501	SFARI3
S1PR3	SFAR1	0.502	Proteome
ANGPTL1	SFAR1	0.503	Proteome
SMO	SFAR1	0.503	Proteome
CDH12	SFAR1	0.504	Proteome
DLGAP5	SFAR1	0.504	Proteome
OBSCN	SFAR1	0.505	Proteome
CALM1	SFAR1	0.508	Proteome
CALM2	SFAR1	0.509	Proteome
CALM3	SFAR1	0.509	Proteome
RAPGEF5	SFAR1	0.509	Proteome
SSTR4	SFAR1	0.51	Proteome
STXBP1	SFAR1	0.51	SFARI1
TBK1	SFAR1	0.511	Proteome
PTPRR	SFAR1	0.514	Proteome
HDAC1	SFAR1	0.516	Proteome
CD28	SFAR1	0.517	Proteome
S1PR2	SFAR1	0.517	Proteome
SSTR5	SFAR1	0.517	Proteome
CDK1	SFAR1	0.518	Proteome
HTR1A	SFAR1	0.518	Proteome
RNF146	SFAR1	0.518	Proteome
IL10	SFAR1	0.52	Proteome
DUSP1	SFAR1	0.521	Proteome
KLF16	SFAR1	0.522	SFARI3
PTPN6	SFAR1	0.523	Proteome
APBA3	SFAR1	0.525	Proteome
MTNR1A	SFAR1	0.525	Proteome
CHRM2	SFAR1	0.526	Proteome
DRD2	SFAR1	0.527	SFARI3
HIPK2	SFAR1	0.527	Proteome
ADRA2C	SFAR1	0.529	Proteome
FNTB	SFAR1	0.53	Proteome
MTNR1B	SFAR1	0.53	Proteome
SOX3	SFAR1	0.53	Proteome
RIMBP2	SFAR1	0.531	Proteome
DUSP7	SFAR1	0.532	Proteome
HDLBP	SFAR1	0.532	SFARI1
ADAM10	SFAR1	0.533	Proteome
DUSP16	SFAR1	0.533	Proteome
ID3	SFAR1	0.533	Proteome
IFNGR1	SFAR1	0.534	Proteome
OPRK1	SFAR1	0.534	Proteome
PTPN7	SFAR1	0.535	Proteome
FSTL1	SFAR1	0.536	Proteome
GALR1	SFAR1	0.537	Proteome
CRHR1	SFAR1	0.538	Proteome
KIRREL3	SFAR1	0.538	SFARI2
PRKCA	SFAR1	0.538	SFARI3
MAX	SFAR1	0.539	Proteome
CNR2	SFAR1	0.54	Proteome
HTR1B	SFAR1	0.54	SFARI3
KLF10	SFAR1	0.54	Proteome
MAP2K6	SFAR1	0.54	Proteome
MAP2K5	SFAR1	0.541	Proteome
CDC42	SFAR1	0.542	Proteome
KLF9	SFAR1	0.542	Proteome
TRIM33	SFAR1	0.542	SFARI3
CASK	SFAR1	0.543	SFARI1
CBX3	SFAR1	0.543	Proteome
DRD4	SFAR1	0.543	Proteome
OPRL1	SFAR1	0.543	Proteome
ADRA2B	SFAR1	0.544	Proteome
IQSEC2	SFAR1	0.544	SFARI1
ADORA3	SFAR1	0.545	SFARI3
IFNGR2	SFAR1	0.545	Proteome
FKBP5	SFAR1	0.546	Proteome
SH2B1	SFAR1	0.546	Proteome
THEM4	SFAR1	0.546	Proteome
ADORA1	SFAR1	0.547	Proteome
LPAR3	SFAR1	0.548	Proteome
PRDM1	SFAR1	0.548	Proteome
PRKCZ	SFAR1	0.55	Proteome
KLF13	SFAR1	0.552	Proteome
PRKAG1	SFAR1	0.552	Proteome
PTGER3	SFAR1	0.553	Proteome
EDNRB	SFAR1	0.554	Proteome
FMR1	SFAR1	0.554	SFARI1
GALR2	SFAR1	0.554	Proteome
GALR3	SFAR1	0.554	Proteome
HTR1F	SFAR1	0.554	Proteome
RET	SFAR1	0.555	Proteome
HTR1E	SFAR1	0.556	Proteome
RXRB	SFAR1	0.556	Proteome
BRD4	SFAR1	0.557	SFARI3
OXTR	SFAR1	0.557	SFARI2
RXRA	SFAR1	0.558	Proteome
AURKB	SFAR1	0.559	Proteome
MAP2K3	SFAR1	0.56	Proteome
FZD1	SFAR1	0.562	Proteome
ANKS1B	SFAR1	0.563	SFARI3
IL23R	SFAR1	0.563	Proteome
IL4R	SFAR1	0.564	Proteome
MAP2K1	SFAR1	0.564	Proteome
APLNR	SFAR1	0.565	Proteome
EPHB2	SFAR1	0.565	SFARI3
HRH3	SFAR1	0.565	Proteome
MCHR1	SFAR1	0.565	Proteome
BDKRB1	SFAR1	0.567	Proteome
FPR1	SFAR1	0.567	Proteome
HTR1D	SFAR1	0.567	Proteome
MCHR2	SFAR1	0.567	Proteome
NMUR2	SFAR1	0.567	Proteome
NPBWR1	SFAR1	0.567	Proteome
TAGLN2	SFAR1	0.57	Proteome
FZD6	SFAR1	0.571	Proteome
MAP2K2	SFAR1	0.571	Proteome
CHL1	SFAR1	0.572	Proteome
FNTA	SFAR1	0.572	Proteome
CHRM4	SFAR1	0.573	Proteome
EID1	SFAR1	0.573	Proteome
FOXO3	SFAR1	0.575	Proteome
FGFR4	SFAR1	0.577	Proteome
IFNL1	SFAR1	0.577	Proteome
MYLK2	SFAR1	0.577	Proteome
CTNND2	SFAR1	0.578	SFARI2
RUNX2	SFAR1	0.578	Proteome
TCL1B	SFAR1	0.578	Proteome
FZD2	SFAR1	0.579	Proteome
CRH	SFAR1	0.58	Proteome
PTK7	SFAR1	0.58	SFARI1
DEPTOR	SFAR1	0.581	Proteome
DUSP5	SFAR1	0.581	Proteome
MAP2K4	SFAR1	0.581	Proteome
PPP2R5B	SFAR1	0.581	Proteome
CARD11	SFAR1	0.583	SFARI3
PPARG	SFAR1	0.583	Proteome
STAT1	SFAR1	0.583	Proteome
FZD7	SFAR1	0.584	Proteome
MAPK8IP1	SFAR1	0.584	Proteome
FGF13	SFAR1	0.585	Proteome
PRKCB	SFAR1	0.585	SFARI2
ZDHHC9	SFAR1	0.585	Proteome
INCENP	SFAR1	0.587	Proteome
MAPK8	SFAR1	0.587	Proteome
JUN	SFAR1	0.588	Proteome
KDM5B	SFAR1	0.588	SFARI1
RASGEF1A	SFAR1	0.588	Proteome
TMED10	SFAR1	0.588	Proteome
UVRAG	SFAR1	0.588	Proteome
ATG7	SFAR1	0.59	Proteome
DUSP9	SFAR1	0.59	Proteome
MYO5A	SFAR1	0.59	SFARI2
SS18L1	SFAR1	0.592	Proteome
IL6ST	SFAR1	0.593	Proteome
USP7	SFAR1	0.594	SFARI2
PRKCG	SFAR1	0.595	Proteome
EDNRA	SFAR1	0.596	Proteome
FLT3LG	SFAR1	0.596	Proteome
KHDRBS1	SFAR1	0.596	Proteome
DUSP4	SFAR1	0.597	Proteome
FZD3	SFAR1	0.597	Proteome
ARVCF	SFAR1	0.599	Proteome
TRIB3	SFAR1	0.599	Proteome
DOK4	SFAR1	0.6	Proteome
GPR183	SFAR1	0.602	Proteome
RHOA	SFAR1	0.602	Proteome
ZEB2	SFAR1	0.602	Proteome
GABARAPL2	SFAR1	0.603	Proteome
MAVS	SFAR1	0.604	Proteome
IFNL3	SFAR1	0.605	Proteome
LPAR5	SFAR1	0.605	Proteome
CDH16	SFAR1	0.606	Proteome
DTX1	SFAR1	0.606	Proteome
CDKN2A	SFAR1	0.607	Proteome
LRRC4	SFAR1	0.607	SFARI3
PRKAA1	SFAR1	0.607	Proteome
EDN1	SFAR1	0.608	Proteome
GPR17	SFAR1	0.608	Proteome
FGF12	SFAR1	0.61	Proteome
DUSP2	SFAR1	0.611	Proteome
TRAF3	SFAR1	0.611	Proteome
NFX1	SFAR1	0.612	Proteome
SKP2	SFAR1	0.612	Proteome
P2RY12	SFAR1	0.614	Proteome
F2R	SFAR1	0.615	Proteome
GRIP1	SFAR1	0.615	SFARI2
P2RY14	SFAR1	0.615	Proteome
IL3RA	SFAR1	0.617	Proteome
IL7R	SFAR1	0.617	Proteome
BNIP3	SFAR1	0.62	Proteome
BRMS1	SFAR1	0.62	Proteome
GLDN	SFAR1	0.621	Proteome
DUSP10	SFAR1	0.623	Proteome
INVS	SFAR1	0.623	Proteome
RASGEF1B	SFAR1	0.623	Proteome
CHRM1	SFAR1	0.624	Proteome
GHSR	SFAR1	0.624	Proteome
IL4	SFAR1	0.624	Proteome
HSPA1A	SFAR1	0.626	Proteome
PTPRE	SFAR1	0.627	Proteome
APBB1	SFAR1	0.628	SFARI2
HTR2A	SFAR1	0.628	Proteome
BDKRB2	SFAR1	0.629	Proteome
F2RL3	SFAR1	0.629	Proteome
OXGR1	SFAR1	0.629	Proteome
P2RY4	SFAR1	0.629	Proteome
IL2RB	SFAR1	0.634	Proteome
USP28	SFAR1	0.636	Proteome
CDKN1A	SFAR1	0.637	Proteome
IL21R	SFAR1	0.637	Proteome
MN1	SFAR1	0.638	Proteome
ARHGAP1	SFAR1	0.639	Proteome
YWHAE	SFAR1	0.64	SFARI3
CASP3	SFAR1	0.642	Proteome
MAP1LC3B	SFAR1	0.642	Proteome
RAPGEF6	SFAR1	0.642	Proteome
SH2B3	SFAR1	0.642	Proteome
FOS	SFAR1	0.643	Proteome
FZD4	SFAR1	0.643	Proteome
ROCK2	SFAR1	0.643	Proteome
PAK3	SFAR1	0.644	Proteome
NSD1	SFAR1	0.645	SFARI1
DOK3	SFAR1	0.647	Proteome
IL5RA	SFAR1	0.647	Proteome
USP22	SFAR1	0.647	Proteome
IFNG	SFAR1	0.648	Proteome
KDM2A	SFAR1	0.648	Proteome
ATG4B	SFAR1	0.649	Proteome
GDNF	SFAR1	0.649	Proteome
PRDM16	SFAR1	0.65	Proteome
LRRC4B	SFAR1	0.651	Proteome
PIM1	SFAR1	0.653	Proteome
RAB6A	SFAR1	0.653	Proteome
SMAD3	SFAR1	0.653	Proteome
ZDHHC2	SFAR1	0.653	Proteome
PTMS	SFAR1	0.654	Proteome
WT1	SFAR1	0.654	Proteome
ARNTL	SFAR1	0.655	Proteome
UBQLN2	SFAR1	0.655	Proteome
HABP4	SFAR1	0.656	Proteome
LRRC4C	SFAR1	0.656	SFARI1
GFAP	SFAR1	0.657	SFARI1
TET1	SFAR1	0.659	Proteome
NRBF2	SFAR1	0.66	Proteome
MAPK8IP3	SFAR1	0.661	Proteome
RIMBP3B	SFAR1	0.662	Proteome
SOCS6	SFAR1	0.663	Proteome
RIMBP3	SFAR1	0.665	Proteome
DACT1	SFAR1	0.666	Proteome
DVL3	SFAR1	0.666	SFARI3
FFAR1	SFAR1	0.666	Proteome
FOXP2	SFAR1	0.666	SFARI1
LATS1	SFAR1	0.666	Proteome
PLK3	SFAR1	0.666	Proteome
CDH22	SFAR1	0.668	SFARI3
GOLGA7	SFAR1	0.668	Proteome
DUSP3	SFAR1	0.67	Proteome
IL13	SFAR1	0.67	Proteome
DAXX	SFAR1	0.672	Proteome
DDX58	SFAR1	0.672	Proteome
IKBKE	SFAR1	0.672	Proteome
DISC1	SFAR1	0.674	SFARI2
HOOK1	SFAR1	0.675	Proteome
ITSN1	SFAR1	0.675	SFARI3
NEDD4L	SFAR1	0.675	Proteome
CARD9	SFAR1	0.677	Proteome
IGF1	SFAR1	0.677	SFARI3
MECP2	SFAR1	0.677	SFARI1
NUDCD2	SFAR1	0.679	SFARI2
TCF3	SFAR1	0.679	Proteome
STAT5A	SFAR1	0.681	Proteome
CDH19	SFAR1	0.682	Proteome
LATS2	SFAR1	0.682	Proteome
BRD3	SFAR1	0.683	Proteome
PPM1D	SFAR1	0.684	SFARI3
FGF5	SFAR1	0.685	Proteome
FOXJ3	SFAR1	0.685	Proteome
IGF2BP1	SFAR1	0.685	Proteome
WEE1	SFAR1	0.685	Proteome
CDC25C	SFAR1	0.687	Proteome
PTGER4	SFAR1	0.687	Proteome
ARHGEF12	SFAR1	0.688	Proteome
ARHGEF11	SFAR1	0.689	Proteome
CTBP2	SFAR1	0.689	Proteome
KIF5A	SFAR1	0.691	Proteome
MAP1LC3A	SFAR1	0.691	Proteome
GABARAPL1	SFAR1	0.694	Proteome
CD40	SFAR1	0.697	Proteome
CDH20	SFAR1	0.697	Proteome
IL23A	SFAR1	0.697	Proteome
RAC1	SFAR1	0.698	SFARIS
RAC2	SFAR1	0.698	Proteome
MAP2K7	SFAR1	0.699	Proteome
CDC25A	SFAR1	0.701	Proteome
AR	SFAR1	0.702	SFARI3
HTR2C	SFAR1	0.702	Proteome
XIAP	SFAR1	0.702	Proteome
ADORA2B	SFAR1	0.703	Proteome
PELP1	SFAR1	0.704	Proteome
CDH23	SFAR1	0.705	Proteome
ARHGEF9	SFAR1	0.706	SFARI1
DRD5	SFAR1	0.706	Proteome
PXN	SFAR1	0.706	Proteome
IL7	SFAR1	0.707	Proteome
SGK3	SFAR1	0.707	Proteome
PTPRF	SFAR1	0.708	Proteome
TACR1	SFAR1	0.708	Proteome
ARHGAP35	SFAR1	0.709	Proteome
DRD1	SFAR1	0.709	SFARI3
GPR84	SFAR1	0.709	Proteome
IL6R	SFAR1	0.71	Proteome
PTPRG	SFAR1	0.71	Proteome
MAPK10	SFAR1	0.711	Proteome
GAL	SFAR1	0.712	Proteome
HTR7	SFAR1	0.712	Proteome
JAK3	SFAR1	0.712	Proteome
RAP1GDS1	SFAR1	0.712	Proteome
TP53	SFAR1	0.712	Proteome
SPRY1	SFAR1	0.713	Proteome
CDC25B	SFAR1	0.714	Proteome
ATR	SFAR1	0.715	Proteome
GPR119	SFAR1	0.715	Proteome
PPP5C	SFAR1	0.715	SFARI1
PRLHR	SFAR1	0.715	Proteome
HTR2B	SFAR1	0.716	Proteome
MKX	SFAR1	0.716	SFARI1
CCKBR	SFAR1	0.717	Proteome
CDK4	SFAR1	0.717	Proteome
CKB	SFAR1	0.717	Proteome
TSC22D3	SFAR1	0.718	Proteome
ADORA2A	SFAR1	0.719	SFARI3
FNIP1	SFAR1	0.719	Proteome
SYN1	SFAR1	0.719	SFARI1
ATXN1	SFAR1	0.72	Proteome
IL6	SFAR1	0.72	Proteome
KDM5A	SFAR1	0.72	Proteome
MOB1A	SFAR1	0.722	Proteome
SATB2	SFAR1	0.722	SFARI3
ANK3	SFAR1	0.723	SFARI1
AVPR1B	SFAR1	0.723	SFARI3
BRCA1	SFAR1	0.723	Proteome
F2	SFAR1	0.723	Proteome
GRPR	SFAR1	0.723	Proteome
MYLK3	SFAR1	0.723	Proteome
NMBR	SFAR1	0.723	Proteome
UTS2R	SFAR1	0.725	Proteome
PPP2CB	SFAR1	0.728	Proteome
RIMBP3C	SFAR1	0.728	Proteome
BRD2	SFAR1	0.729	Proteome
IL3	SFAR1	0.729	Proteome
PAK4	SFAR1	0.729	Proteome
MYD88	SFAR1	0.731	Proteome
MYH9	SFAR1	0.731	SFARI2
SMAD4	SFAR1	0.731	SFARI2
ASXL1	SFAR1	0.732	Proteome
CSF2RA	SFAR1	0.733	Proteome
CUL3	SFAR1	0.735	SFARI1
FKBP8	SFAR1	0.735	Proteome
CCKAR	SFAR1	0.736	Proteome
LAMTOR3	SFAR1	0.736	Proteome
MTCP1	SFAR1	0.736	Proteome
ANK2	SFAR1	0.737	SFARI1
CHRM3	SFAR1	0.737	SFARI3
FOXO1	SFAR1	0.737	Proteome
KLF4	SFAR1	0.737	Proteome
MOB1B	SFAR1	0.737	Proteome
PKMYT1	SFAR1	0.737	Proteome
PPP4C	SFAR1	0.737	Proteome
AGTR1	SFAR1	0.738	Proteome
DUSP8	SFAR1	0.738	Proteome
FFAR4	SFAR1	0.738	Proteome
GNRHR	SFAR1	0.738	Proteome
HCRTR1	SFAR1	0.738	Proteome
HCRTR2	SFAR1	0.738	Proteome
HRH2	SFAR1	0.738	Proteome
HTR4	SFAR1	0.738	Proteome
HTR6	SFAR1	0.738	Proteome
IL21	SFAR1	0.738	Proteome
LTB4R	SFAR1	0.738	Proteome
LTB4R2	SFAR1	0.738	Proteome
MC4R	SFAR1	0.738	Proteome
MC5R	SFAR1	0.738	Proteome
MLNR	SFAR1	0.738	Proteome
NPFFR1	SFAR1	0.738	Proteome
NPFFR2	SFAR1	0.738	Proteome
TBXA2R	SFAR1	0.738	Proteome
BRAF	SFAR1	0.741	SFARI1
AKAP5	SFAR1	0.742	Proteome
MAP3K2	SFAR1	0.742	Proteome
FUS	SFAR1	0.743	Proteome
TACR2	SFAR1	0.743	Proteome
CHEK1	SFAR1	0.744	Proteome
IRAK1	SFAR1	0.744	Proteome
PIN1	SFAR1	0.745	Proteome
TRIM28	SFAR1	0.745	Proteome
FLT1	SFAR1	0.747	Proteome
MUL1	SFAR1	0.747	Proteome
PTCH1	SFAR1	0.747	Proteome
SPAG9	SFAR1	0.748	Proteome
ATG3	SFAR1	0.749	Proteome
RYK	SFAR1	0.749	Proteome
AURKA	SFAR1	0.75	Proteome
CCND1	SFAR1	0.751	Proteome
FGF11	SFAR1	0.751	Proteome
ASH1L	SFAR1	0.752	SFARI1
ARHGEF25	SFAR1	0.753	Proteome
HCK	SFAR1	0.753	Proteome
MAPK8IP2	SFAR1	0.755	Proteome
OPTN	SFAR1	0.755	Proteome
FOXF2	SFAR1	0.757	Proteome
NET1	SFAR1	0.757	Proteome
ELAVL3	SFAR1	0.758	SFARI1
IQGAP1	SFAR1	0.759	Proteome
PTPN13	SFAR1	0.759	Proteome
ADNP	SFAR1	0.76	SFARI1
GPR34	SFAR1	0.76	Proteome
MRGPRX1	SFAR1	0.76	Proteome
IL2	SFAR1	0.761	Proteome
CAMKK1	SFAR1	0.763	Proteome
CAMKK2	SFAR1	0.763	Proteome
CRK	SFAR1	0.763	Proteome
IL5	SFAR1	0.763	Proteome
DOCK8	SFAR1	0.764	SFARI2
AKAP11	SFAR1	0.765	Proteome
MEF2C	SFAR1	0.765	SFARI1
MEF2A	SFAR1	0.766	Proteome
CDK6	SFAR1	0.767	Proteome
RBM15	SFAR1	0.767	Proteome
AMOT	SFAR1	0.769	Proteome
DAPK1	SFAR1	0.769	Proteome
IL22RA1	SFAR1	0.769	Proteome
ARHGAP5	SFAR1	0.771	SFARI3
MCF2L	SFAR1	0.772	Proteome
PDYN	SFAR1	0.772	Proteome
SST	SFAR1	0.772	Proteome
BCL3	SFAR1	0.773	Proteome
PTK6	SFAR1	0.774	Proteome
ZFYVE9	SFAR1	0.774	Proteome
EFNA5	SFAR1	0.776	Proteome
BCOR	SFAR1	0.777	Proteome
CD300LB	SFAR1	0.78	Proteome
NTF4	SFAR1	0.78	Proteome
ARHGEF1	SFAR1	0.781	Proteome
IFNL2	SFAR1	0.781	Proteome
SERPINC1	SFAR1	0.781	Proteome
TNK2	SFAR1	0.781	Proteome
PBX1	SFAR1	0.782	SFARI3
ADRA1B	SFAR1	0.785	Proteome
LIF	SFAR1	0.785	Proteome
NTF3	SFAR1	0.785	Proteome
MCF2	SFAR1	0.787	Proteome
YY1	SFAR1	0.787	SFARIS
RARA	SFAR1	0.789	Proteome
EDN3	SFAR1	0.79	Proteome
IL31RA	SFAR1	0.791	Proteome
KNG1	SFAR1	0.791	SFARI3
MAP3K3	SFAR1	0.791	Proteome
ARAF	SFAR1	0.792	Proteome
DIABLO	SFAR1	0.792	Proteome
IL20RA	SFAR1	0.793	Proteome
DAAM1	SFAR1	0.795	Proteome
RAF1	SFAR1	0.795	Proteome
DOCK7	SFAR1	0.797	Proteome
PLK1	SFAR1	0.798	Proteome
RARG	SFAR1	0.798	Proteome
CD2AP	SFAR1	0.8	Proteome
CDKL5	SFAR1	0.8	SFARI1
CHRM5	SFAR1	0.8	Proteome
CLOCK	SFAR1	0.8	Proteome
CNOT9	SFAR1	0.8	Proteome
CTTNBP2	SFAR1	0.8	SFARI2
CYSLTR1	SFAR1	0.8	Proteome
DOT1L	SFAR1	0.8	Proteome
DYRK1A	SFAR1	0.8	SFARI1
EGLN2	SFAR1	0.8	Proteome
F2RL1	SFAR1	0.8	Proteome
F2RL2	SFAR1	0.8	Proteome
FFAR3	SFAR1	0.8	Proteome
FKBP15	SFAR1	0.8	Proteome
FRG1	SFAR1	0.8	Proteome
GPR35	SFAR1	0.8	Proteome
HIF1A	SFAR1	0.8	Proteome
HRH1	SFAR1	0.8	Proteome
IPO5	SFAR1	0.8	Proteome
IRF2BPL	SFAR1	0.8	SFARI1
KLF2	SFAR1	0.8	Proteome
LPAR4	SFAR1	0.8	Proteome
LPAR6	SFAR1	0.8	Proteome
MECOM	SFAR1	0.8	Proteome
MRGPRX2	SFAR1	0.8	Proteome
NLGN4Y	SFAR1	0.8	SFARI3
NR2F1	SFAR1	0.8	SFARI3
P2RY1	SFAR1	0.8	Proteome
P2RY10	SFAR1	0.8	Proteome
P2RY11	SFAR1	0.8	Proteome
PARP1	SFAR1	0.8	Proteome
PAX7	SFAR1	0.8	Proteome
PTAFR	SFAR1	0.8	Proteome
PTCHD1	SFAR1	0.8	SFARI1
RAB6B	SFAR1	0.8	Proteome
RAB6C	SFAR1	0.8	Proteome
RACK1	SFAR1	0.8	Proteome
RASGEF1C	SFAR1	0.8	Proteome
RPS6KA3	SFAR1	0.8	SFARI3
SHANK3	SFAR1	0.8	SFARI1
SKI	SFAR1	0.8	SFARI1
SRP54	SFAR1	0.8	Proteome
SYN2	SFAR1	0.8	SFARI3
SYN3	SFAR1	0.8	Proteome
TACR3	SFAR1	0.8	Proteome
TSPOAP1	SFAR1	0.8	SFARI3
UBIAD1	SFAR1	0.8	Proteome
ZMYND8	SFAR1	0.8	SFARI1
UIMC1	SFAR1	0.802	SFARI3
MYO9B	SFAR1	0.803	SFARI2
SGK1	SFAR1	0.806	Proteome
STAP1	SFAR1	0.807	Proteome
POU5F1	SFAR1	0.809	Proteome
SHH	SFAR1	0.809	Proteome
TTC3	SFAR1	0.81	Proteome
ARHGEF4	SFAR1	0.813	Proteome
TP53BP2	SFAR1	0.813	Proteome
ARHGEF2	SFAR1	0.815	Proteome
CDR2	SFAR1	0.816	Proteome
STAT3	SFAR1	0.818	Proteome
LRRK2	SFAR1	0.819	Proteome
PPP1CB	SFAR1	0.819	Proteome
ITK	SFAR1	0.821	Proteome
NFKBIE	SFAR1	0.821	Proteome
IFIH1	SFAR1	0.825	Proteome
CASP1	SFAR1	0.827	Proteome
MAP3K1	SFAR1	0.827	Proteome
WDR83	SFAR1	0.827	Proteome
PLEKHG5	SFAR1	0.828	Proteome
CDKN2C	SFAR1	0.835	Proteome
PIK3CG	SFAR1	0.835	SFARI3
SPATA13	SFAR1	0.835	Proteome
GADD45A	SFAR1	0.836	Proteome
CASP6	SFAR1	0.837	Proteome
MEIS2	SFAR1	0.837	SFARI1
OSM	SFAR1	0.837	Proteome
SRP19	SFAR1	0.837	Proteome
WWTR1	SFAR1	0.837	Proteome
PRKCH	SFAR1	0.839	Proteome
SDC4	SFAR1	0.839	Proteome
MAP3K5	SFAR1	0.84	Proteome
RARB	SFAR1	0.84	Proteome
SKIL	SFAR1	0.84	Proteome
SMAD1	SFAR1	0.841	Proteome
TSHR	SFAR1	0.841	Proteome
G3BP2	SFAR1	0.842	Proteome
PPP1CC	SFAR1	0.842	Proteome
FGD1	SFAR1	0.843	Proteome
ADRA1A	SFAR1	0.844	Proteome
ARHGEF3	SFAR1	0.844	Proteome
CDKN2B	SFAR1	0.844	Proteome
ADRA1D	SFAR1	0.845	Proteome
BAG5	SFAR1	0.845	Proteome
TYK2	SFAR1	0.846	Proteome
RPS6KA4	SFAR1	0.847	Proteome
NCOR2	SFAR1	0.848	Proteome
ANXA1	SFAR1	0.857	SFARI2
FNIP2	SFAR1	0.857	Proteome
ARHGEF28	SFAR1	0.86	Proteome
BNIP2	SFAR1	0.86	Proteome
MAP3K4	SFAR1	0.86	Proteome
STK19	SFAR1	0.86	Proteome
CASP7	SFAR1	0.861	Proteome
POMC	SFAR1	0.863	Proteome
CCK	SFAR1	0.867	Proteome
TAOK2	SFAR1	0.867	SFARI2
E2F1	SFAR1	0.868	Proteome
NRTN	SFAR1	0.868	Proteome
ARHGAP20	SFAR1	0.869	Proteome
CSF2	SFAR1	0.87	Proteome
CAPN1	SFAR1	0.871	Proteome
CDC14B	SFAR1	0.871	Proteome
CHRNB3	SFAR1	0.871	SFARI3
KRT1	SFAR1	0.871	Proteome
EGLN1	SFAR1	0.872	Proteome
GABARAP	SFAR1	0.875	Proteome
CDON	SFAR1	0.876	SFARI3
OTUD5	SFAR1	0.876	Proteome
IL22	SFAR1	0.877	Proteome
AKAP13	SFAR1	0.878	Proteome
NCOR1	SFAR1	0.878	SFARI2
RAB39B	SFAR1	0.878	SFARI3
NCS1	SFAR1	0.879	Proteome
CAPN2	SFAR1	0.88	Proteome
PMCH	SFAR1	0.88	Proteome
BCORL1	SFAR1	0.881	SFARIS
RALGDS	SFAR1	0.881	Proteome
TNFRSF13C	SFAR1	0.881	Proteome
TTN	SFAR1	0.884	SFARI3
CORT	SFAR1	0.885	Proteome
NLRX1	SFAR1	0.886	Proteome
PRKCE	SFAR1	0.886	Proteome
PALB2	SFAR1	0.887	Proteome
PTPRB	SFAR1	0.887	SFARI3
ARHGAP31	SFAR1	0.888	Proteome
LZTR1	SFAR1	0.889	SFARI1
NUMB	SFAR1	0.89	Proteome
ARHGDIA	SFAR1	0.891	Proteome
CAPN3	SFAR1	0.891	Proteome
TAC1	SFAR1	0.891	Proteome
CEBPB	SFAR1	0.893	Proteome
MYCBP2	SFAR1	0.894	Proteome
RBBP8	SFAR1	0.894	Proteome
EPHB1	SFAR1	0.895	Proteome
GIT1	SFAR1	0.895	Proteome
IL11	SFAR1	0.895	Proteome
FFAR2	SFAR1	0.896	Proteome
BARD1	SFAR1	0.897	Proteome
COPS3	SFAR1	0.897	Proteome
AGT	SFAR1	0.898	Proteome
FGD3	SFAR1	0.898	Proteome
GNG12	SFAR1	0.899	Proteome
PHIP	SFAR1	0.899	SFARI1
TARDBP	SFAR1	0.899	Proteome
SCAF11	SFAR1	0.9	Proteome
VAV3	SFAR1	0.9	Proteome
CENPK	SFAR1	0.905	Proteome
PKN1	SFAR1	0.905	Proteome
CSN1S1	SFAR1	0.906	Proteome
NTNG2	SFAR1	0.906	SFARIS
RPGRIP1L	SFAR1	0.906	Proteome
ACTN1	SFAR1	0.908	Proteome
AGTR2	SFAR1	0.912	SFARI3
HHIP	SFAR1	0.913	Proteome
KISS1R	SFAR1	0.914	Proteome
PYHIN1	SFAR1	0.915	SFARI2
CDK7	SFAR1	0.919	Proteome
OPHN1	SFAR1	0.919	SFARI2
NMUR1	SFAR1	0.92	Proteome
RAB7A	SFAR1	0.92	Proteome
FGR	SFAR1	0.921	Proteome
ITCH	SFAR1	0.921	Proteome
RBX1	SFAR1	0.921	Proteome
TRHR	SFAR1	0.921	Proteome
BMX	SFAR1	0.922	Proteome
CYSLTR2	SFAR1	0.922	Proteome
SIRT2	SFAR1	0.923	Proteome
TOPBP1	SFAR1	0.923	Proteome
FBXO32	SFAR1	0.924	Proteome
CAMK2D	SFAR1	0.927	Proteome
STK39	SFAR1	0.927	SFARI3
SDCBP	SFAR1	0.928	Proteome
CNTF	SFAR1	0.929	Proteome
SH3KBP1	SFAR1	0.929	Proteome
ECT2	SFAR1	0.93	Proteome
EFR3A	SFAR1	0.93	SFARI2
MTMR3	SFAR1	0.93	Proteome
ACVR1B	SFAR1	0.931	Proteome
BRIP1	SFAR1	0.931	Proteome
FGFR3	SFAR1	0.933	Proteome
PPFIA1	SFAR1	0.933	SFARI3
IHH	SFAR1	0.934	Proteome
SMAD7	SFAR1	0.934	Proteome
CEP192	SFAR1	0.935	Proteome
DYRK1B	SFAR1	0.936	Proteome
GHRL	SFAR1	0.938	Proteome
DTX4	SFAR1	0.941	Proteome
EFNA2	SFAR1	0.941	Proteome
NGEF	SFAR1	0.942	Proteome
ZBTB20	SFAR1	0.942	SFARI1
ENO1	SFAR1	0.943	Proteome
AVPR1A	SFAR1	0.944	SFARI2
PDE4DIP	SFAR1	0.944	Proteome
FKBP1A	SFAR1	0.945	Proteome
SENP1	SFAR1	0.945	Proteome
UNC5A	SFAR1	0.948	Proteome
PTK2B	SFAR1	0.95	Proteome
RPS6KA2	SFAR1	0.95	SFARI3
BDNF	SFAR1	0.951	Proteome
SMARCD3	SFAR1	0.951	Proteome
MDC1	SFAR1	0.952	Proteome
PPM1F	SFAR1	0.953	Proteome
ETS1	SFAR1	0.954	Proteome
PTGFR	SFAR1	0.954	Proteome
PTGER1	SFAR1	0.955	Proteome
KCNQ3	SFAR1	0.956	SFARI1
MAPKAPK2	SFAR1	0.956	Proteome
FGD4	SFAR1	0.957	Proteome
MAP3K11	SFAR1	0.957	Proteome
ARHGAP10	SFAR1	0.959	Proteome
BUB1	SFAR1	0.959	Proteome
ULK1	SFAR1	0.959	Proteome
CAST	SFAR1	0.96	Proteome
MAP4K5	SFAR1	0.96	Proteome
NF2	SFAR1	0.96	Proteome
SRGAP2	SFAR1	0.96	Proteome
TIAM1	SFAR1	0.963	Proteome
SMAD2	SFAR1	0.966	Proteome
FOXA1	SFAR1	0.969	Proteome
HDAC3	SFAR1	0.969	Proteome
WSB1	SFAR1	0.969	Proteome
GMIP	SFAR1	0.97	Proteome
PHF2	SFAR1	0.972	SFARI1
ARHGEF19	SFAR1	0.973	Proteome
CSAG2	SFAR1	0.973	Proteome
NKD1	SFAR1	0.973	Proteome
CRTC2	SFAR1	0.974	Proteome
DOCK1	SFAR1	0.974	SFARI3
TJP2	SFAR1	0.974	Proteome
UBE2V1	SFAR1	0.974	Proteome
GAST	SFAR1	0.975	Proteome
ARHGAP21	SFAR1	0.977	Proteome
CDX2	SFAR1	0.977	Proteome
NR1I2	SFAR1	0.977	Proteome
REN	SFAR1	0.977	Proteome
TCF4	SFAR1	0.977	SFARI1
CTF1	SFAR1	0.978	Proteome
DAPK3	SFAR1	0.978	Proteome
SORBS1	SFAR1	0.978	Proteome
TCAP	SFAR1	0.978	Proteome
GRP	SFAR1	0.979	Proteome
PTGIR	SFAR1	0.979	Proteome
TIMELESS	SFAR1	0.979	Proteome
ANAPC2	SFAR1	0.98	Proteome
CASP9	SFAR1	0.98	Proteome
ARNT	SFAR1	0.982	Proteome
RUNX1	SFAR1	0.982	Proteome
JDP2	SFAR1	0.983	Proteome
DNMBP	SFAR1	0.984	Proteome
LIFR	SFAR1	0.984	Proteome
ZMIZ1	SFAR1	0.984	SFARI2
ARHGEF26	SFAR1	0.985	Proteome
MAPKAPK5	SFAR1	0.985	Proteome
PREX1	SFAR1	0.985	SFARI2
TAOK1	SFAR1	0.985	SFARI1
TRIO	SFAR1	0.985	SFARI1
TRIM23	SFAR1	0.986	SFARI1
FBXL12	SFAR1	0.987	Proteome
MDFI	SFAR1	0.987	Proteome
RORA	SFAR1	0.988	SFARIS
TP53RK	SFAR1	0.989	Proteome
UBE2I	SFAR1	0.989	Proteome
ACVR2B	SFAR1	0.992	Proteome
ARHGAP26	SFAR1	0.992	Proteome
CLSPN	SFAR1	0.992	Proteome
ANKRD6	SFAR1	0.993	Proteome
ARHGEF5	SFAR1	0.993	Proteome
ARHGAP39	SFAR1	0.994	Proteome
NMB	SFAR1	0.994	Proteome
NMS	SFAR1	0.995	Proteome
ADA	SFAR1	0.996	SFARI2
NIN	SFAR1	0.996	Proteome
STARD13	SFAR1	0.997	Proteome
ERG	SFAR1	0.999	SFARI3
GPR132	SFAR1	0.999	Proteome
IL2RG	SFAR1	1	Proteome
SFRP1	SFAR1	1	Proteome
HCRT	SFAR1	1002	Proteome
PLG	SFAR1	1002	Proteome
RGCC	SFAR1	1002	Proteome
AGRP	SFAR1	1003	Proteome
NPFF	SFAR1	1005	Proteome
MLN	SFAR1	1006	Proteome
TP53INP2	SFAR1	1006	Proteome
EGR1	SFAR1	1007	Proteome
CSRP3	SFAR1	1008	Proteome
PPBP	SFAR1	1008	Proteome
ARHGEF15	SFAR1	1009	Proteome
FKBP4	SFAR1	1009	Proteome
GATA4	SFAR1	1009	Proteome
SMAD9	SFAR1	1.01	Proteome
HTRA2	SFAR1	1011	Proteome
PKNOX1	SFAR1	1011	Proteome
RASGRF2	SFAR1	1011	Proteome
SOHLH1	SFAR1	1011	Proteome
HSP90AB1	SFAR1	1013	Proteome
TMED5	SFAR1	1014	Proteome
HDAC2	SFAR1	1015	Proteome
AATK	SFAR1	1017	Proteome
PDPK2P	SFAR1	1019	Proteome
PTPA	SFAR1	1019	Proteome
ARHGAP22	SFAR1	1021	Proteome
PDGFA	SFAR1	1023	Proteome
CREB5	SFAR1	1024	Proteome
STAT2	SFAR1	1025	Proteome
SAV1	SFAR1	1026	Proteome
APAF1	SFAR1	1027	Proteome
SOHLH2	SFAR1	1029	Proteome
PIAS4	SFAR1	1.03	Proteome
RAB5A	SFAR1	1.03	Proteome
DENR	SFAR1	1031	SFARI2
ARAP1	SFAR1	1032	Proteome
CNBP	SFAR1	1032	Proteome
CHN1	SFAR1	1033	Proteome
HIVEP2	SFAR1	1033	SFARI1
TFDP1	SFAR1	1033	Proteome
ABL2	SFAR1	1035	Proteome
CFLAR	SFAR1	1035	Proteome
CTSG	SFAR1	1035	Proteome
DDX5	SFAR1	1036	Proteome
BORA	SFAR1	1037	Proteome
ARHGAP6	SFAR1	1039	Proteome
CNKSR2	SFAR1	1039	SFARI2
AKAP8	SFAR1	1041	Proteome
ARAP3	SFAR1	1041	Proteome
HECTD1	SFAR1	1042	Proteome
RAG2	SFAR1	1042	Proteome
TOMM70	SFAR1	1042	Proteome
TSPAN33	SFAR1	1043	Proteome
TRIP12	SFAR1	1046	SFARI1
PLEKHG6	SFAR1	1047	Proteome
HES1	SFAR1	1051	Proteome
NR1D1	SFAR1	1051	SFARI3
NR1I3	SFAR1	1051	Proteome
RAG1	SFAR1	1051	Proteome
KLKB1	SFAR1	1052	Proteome
MALT1	SFAR1	1052	Proteome
MYO9A	SFAR1	1052	Proteome
ARHGAP11B	SFAR1	1053	SFARI3
HNF1A	SFAR1	1053	Proteome
CHN2	SFAR1	1054	Proteome
DLX5	SFAR1	1056	Proteome
CLCF1	SFAR1	1058	Proteome
STARD8	SFAR1	1058	Proteome
PEBP1	SFAR1	1059	Proteome
MC1R	SFAR1	1.06	Proteome
TAF1	SFAR1	1061	SFARIS
ARAP2	SFAR1	1062	Proteome
FLNA	SFAR1	1063	Proteome
NDN	SFAR1	1063	Proteome
TNPO1	SFAR1	1063	Proteome
FBXO11	SFAR1	1064	SFARI3
ARHGAP11A	SFAR1	1065	Proteome
GNGT1	SFAR1	1065	Proteome
IL1R1	SFAR1	1065	Proteome
ARHGEF10	SFAR1	1066	SFARI3
CRIPAK	SFAR1	1066	Proteome
ADRB2	SFAR1	1068	SFARI3
DOCK3	SFAR1	1068	Proteome
FGD2	SFAR1	1068	Proteome
SGK2	SFAR1	1068	Proteome
PIAS3	SFAR1	1069	Proteome
USP10	SFAR1	1069	Proteome
ARHGAP19	SFAR1	1.07	Proteome
IL19	SFAR1	1072	Proteome
KAT6A	SFAR1	1072	SFARI2
SRSF2	SFAR1	1072	Proteome
GGCX	SFAR1	1074	Proteome
TP53INP1	SFAR1	1074	Proteome
PPP2R2B	SFAR1	1076	Proteome
ARHGAP23	SFAR1	1079	Proteome
HIPK1	SFAR1	1079	Proteome
PPARA	SFAR1	1079	Proteome
NR2F2	SFAR1	1.08	Proteome
PAX2	SFAR1	1081	Proteome
TNFRSF10B	SFAR1	1081	Proteome
MOS	SFAR1	1082	Proteome
PEX5	SFAR1	1082	Proteome
ARHGAP29	SFAR1	1083	Proteome
ARHGEF17	SFAR1	1085	Proteome
VRK1	SFAR1	1087	Proteome
YWHAQ	SFAR1	1088	Proteome
GLI3	SFAR1	1089	Proteome
LRP1B	SFAR1	1089	Proteome
RASSF1	SFAR1	1.09	Proteome
TGFB2	SFAR1	1091	Proteome
PHB2	SFAR1	1092	Proteome
OXSR1	SFAR1	1093	Proteome
EFNB1	SFAR1	1094	Proteome
FYCO1	SFAR1	1094	Proteome
BCR	SFAR1	1095	Proteome
CEBPA	SFAR1	1095	Proteome
CNKSR1	SFAR1	1095	Proteome
FAM13B	SFAR1	1095	Proteome
KAT5	SFAR1	1095	Proteome
ARHGAP27	SFAR1	1096	Proteome
PAX5	SFAR1	1096	SFARI1
TNFRSF10A	SFAR1	1096	Proteome
TM9SF4	SFAR1	1097	SFARI1
NUDT3	SFAR1	1098	Proteome
TLR2	SFAR1	1098	Proteome
DYRK2	SFAR1	1099	Proteome
USP9X	SFAR1	1099	SFARI1
RABGEF1	SFAR1	1102	Proteome
TICAM2	SFAR1	1102	Proteome
ARHGAP30	SFAR1	1104	Proteome
ARHGAP44	SFAR1	1105	Proteome
CD3E	SFAR1	1105	Proteome
CDK8	SFAR1	1105	SFARIS
PORCN	SFAR1	1105	Proteome
CLK2	SFAR1	1108	Proteome
PML	SFAR1	1108	Proteome
RABEP1	SFAR1	1108	Proteome
ARHGAP15	SFAR1	1109	Proteome
NUP214	SFAR1	1.11	Proteome
RALBP1	SFAR1	1.11	Proteome
CTNNA1	SFAR1	1111	Proteome
DISP1	SFAR1	1111	Proteome
APPL1	SFAR1	1112	Proteome
ARHGAP28	SFAR1	1112	Proteome
GRK2	SFAR1	1112	Proteome
MAP3K6	SFAR1	1112	Proteome
IRF9	SFAR1	1113	Proteome
CBFB	SFAR1	1114	Proteome
HECTD4	SFAR1	1116	SFARI1
NSD3	SFAR1	1116	Proteome
PRKCI	SFAR1	1116	Proteome
SARS1	SFAR1	1116	Proteome
CYCS	SFAR1	1118	Proteome
CASP8AP2	SFAR1	1119	Proteome
CXCL1	SFAR1	1119	Proteome
MAP3K13	SFAR1	1119	Proteome
ELK1	SFAR1	1121	Proteome
KAT2A	SFAR1	1121	Proteome
RLF	SFAR1	1121	Proteome
KPNB1	SFAR1	1122	Proteome
BMPR1A	SFAR1	1123	Proteome
ARHGAP9	SFAR1	1124	Proteome
DEAF1	SFAR1	1125	SFARI1
DOCK4	SFAR1	1126	SFARI3
STK38	SFAR1	1126	Proteome
TIAM2	SFAR1	1126	Proteome
MTMR4	SFAR1	1128	Proteome
RAD9A	SFAR1	1128	Proteome
CTNNA2	SFAR1	1131	SFARIS
NKX3-1	SFAR1	1131	Proteome
SLA	SFAR1	1131	Proteome
KSR1	SFAR1	1132	Proteome
ELMO2	SFAR1	1133	Proteome
PIK3R1	SFAR1	1133	Proteome
KEL	SFAR1	1135	Proteome
LIPH	SFAR1	1136	Proteome
RPN1	SFAR1	1137	Proteome
MC3R	SFAR1	1138	Proteome
CMA1	SFAR1	1139	Proteome
ARHGAP40	SFAR1	1.14	Proteome
KISS1	SFAR1	1143	Proteome
DDX21	SFAR1	1144	Proteome
RACGAP1	SFAR1	1144	Proteome
ULK2	SFAR1	1144	Proteome
TJP1	SFAR1	1145	Proteome
ROR2	SFAR1	1146	Proteome
ACVR1	SFAR1	1147	Proteome
SRGAP3	SFAR1	1147	SFARI3
HHAT	SFAR1	1148	Proteome
BIRC5	SFAR1	1149	Proteome
DEF6	SFAR1	1149	Proteome
TSHB	SFAR1	1149	Proteome
PEX14	SFAR1	1.15	Proteome
PAWR	SFAR1	1151	Proteome
RSPO1	SFAR1	1151	Proteome
SRGAP1	SFAR1	1151	Proteome
CDK3	SFAR1	1154	Proteome
SNIP1	SFAR1	1154	Proteome
YIF1B	SFAR1	1155	Proteome
ACE	SFAR1	1156	SFARI3
CCP110	SFAR1	1156	Proteome
PERP	SFAR1	1156	Proteome
YY2	SFAR1	1159	Proteome
RUBCN	SFAR1	1.16	Proteome
HMGB1	SFAR1	1161	Proteome
IL1B	SFAR1	1161	Proteome
FBLIM1	SFAR1	1162	Proteome
XAF1	SFAR1	1163	Proteome
KAT6B	SFAR1	1164	SFARI3
TNFRSF1A	SFAR1	1164	Proteome
IL22RA2	SFAR1	1165	Proteome
LNX1	SFAR1	1165	Proteome
GALP	SFAR1	1166	Proteome
AFDN	SFAR1	1167	Proteome
ARHGAP8	SFAR1	1167	Proteome
DUSP19	SFAR1	1167	Proteome
NOTCH1	SFAR1	1167	Proteome
FN1	SFAR1	1169	Proteome
IL1RN	SFAR1	1169	Proteome
KLF8	SFAR1	1.17	Proteome
ECSIT	SFAR1	1171	Proteome
NUAK1	SFAR1	1171	SFARI2
BIRC6	SFAR1	1172	SFARI3
RORC	SFAR1	1172	Proteome
ARHGAP12	SFAR1	1173	Proteome
DOCK10	SFAR1	1173	Proteome
ELANE	SFAR1	1173	Proteome
INPP5D	SFAR1	1173	Proteome
PPP1R15A	SFAR1	1173	Proteome
ACE2	SFAR1	1175	Proteome
PLEKHG4	SFAR1	1175	Proteome
PPARGC1A	SFAR1	1175	Proteome
IL20	SFAR1	1178	Proteome
CC2D1A	SFAR1	1179	SFARI2
GRK3	SFAR1	1179	Proteome
SARM1	SFAR1	1179	Proteome
WDFY3	SFAR1	1179	SFARI1
PFN1	SFAR1	1.18	Proteome
TAGAP	SFAR1	1.18	Proteome
XPO1	SFAR1	1.18	SFARI3
SF1	SFAR1	1181	Proteome
PRTN3	SFAR1	1182	Proteome
EZH2	SFAR1	1183	Proteome
TRIM24	SFAR1	1186	Proteome
INHBA	SFAR1	1187	Proteome
PRPF4B	SFAR1	1187	Proteome
MAPK15	SFAR1	1188	Proteome
MZF1	SFAR1	1188	Proteome
WLS	SFAR1	1188	Proteome
BMP2	SFAR1	1189	Proteome
BRSK1	SFAR1	1189	Proteome
FHL2	SFAR1	1189	Proteome
MELK	SFAR1	1.19	Proteome
PPM1E	SFAR1	1191	Proteome
NEDD9	SFAR1	1193	Proteome
PLEKHG3	SFAR1	1193	Proteome
ZFP36	SFAR1	1194	Proteome
TRH	SFAR1	1196	Proteome
WWP1	SFAR1	1196	SFARI3
P2RY13	SFAR1	1.2	Proteome
SMARCAD1	SFAR1	1204	Proteome
IL31	SFAR1	1205	Proteome
SUFU	SFAR1	1206	Proteome
MSC	SFAR1	1207	Proteome
RORB	SFAR1	1207	SFARI1
ABR	SFAR1	1208	Proteome
CC2D1B	SFAR1	1208	Proteome
MARK3	SFAR1	1208	Proteome
BTK	SFAR1	1209	Proteome
USP15	SFAR1	1209	SFARI2
PIN4	SFAR1	1212	Proteome
MYOM1	SFAR1	1213	Proteome
UBASH3B	SFAR1	1213	Proteome
ATAD5	SFAR1	1215	Proteome
ACVR2A	SFAR1	1216	Proteome
FOXH1	SFAR1	1216	Proteome
NFIL3	SFAR1	1216	Proteome
SIN3B	SFAR1	1217	Proteome
PLEKHG1	SFAR1	1218	Proteome
KCTD13	SFAR1	1219	SFARI3
TNFRSF25	SFAR1	1.22	Proteome
TTK	SFAR1	1221	Proteome
RPL10	SFAR1	1222	SFARI3
TBX21	SFAR1	1222	Proteome
THBS1	SFAR1	1223	SFARI3
PTGS2	SFAR1	1224	SFARI3
FOXD2	SFAR1	1225	Proteome
TANK	SFAR1	1225	Proteome
ARHGAP4	SFAR1	1227	Proteome
BMPR1B	SFAR1	1227	Proteome
DDIT3	SFAR1	1228	Proteome
ESR2	SFAR1	1228	SFARI3
TDGF1	SFAR1	1231	Proteome
CTDSP1	SFAR1	1232	Proteome
OGT	SFAR1	1233	Proteome
PAX3	SFAR1	1234	Proteome
POGZ	SFAR1	1234	SFARI1
SPX	SFAR1	1234	Proteome
TFAP4	SFAR1	1235	Proteome
PLEKHG4B	SFAR1	1236	Proteome
GATA2	SFAR1	1237	Proteome
NR1D2	SFAR1	1237	Proteome
BMP4	SFAR1	1238	Proteome
NFIA	SFAR1	1238	SFARI3
ETV3	SFAR1	1239	Proteome
CTDSP2	SFAR1	1.24	Proteome
CTDSPL	SFAR1	1.24	Proteome
TNFAIP1	SFAR1	1241	Proteome
TOPORS	SFAR1	1241	Proteome
SLA2	SFAR1	1242	Proteome
CR2	SFAR1	1243	Proteome
EID2	SFAR1	1246	Proteome
IL26	SFAR1	1246	Proteome
PTPRT	SFAR1	1246	SFARI3
UCHL5	SFAR1	1246	Proteome
TBX3	SFAR1	1247	Proteome
MRAP2	SFAR1	1248	Proteome
SH3RF1	SFAR1	1248	Proteome
MAGEC2	SFAR1	1249	Proteome
SIRT7	SFAR1	1249	Proteome
ARFGAP1	SFAR1	1251	Proteome
BLVRA	SFAR1	1251	Proteome
RANBP3	SFAR1	1251	Proteome
ASIP	SFAR1	1252	Proteome
TET2	SFAR1	1252	SFARI2
ARHGAP33	SFAR1	1254	Proteome
IL10RB	SFAR1	1254	Proteome
GNB3	SFAR1	1255	Proteome
GNG2	SFAR1	1255	Proteome
GNG3	SFAR1	1255	Proteome
HDAC8	SFAR1	1255	SFARIS
RPA2	SFAR1	1256	Proteome
ZFPM2	SFAR1	1256	Proteome
CBX4	SFAR1	1258	Proteome
GRK6	SFAR1	1258	Proteome
GRIPAP1	SFAR1	1.26	Proteome
MRAP	SFAR1	1.26	Proteome
RPA1	SFAR1	1.26	Proteome
PABPC1	SFAR1	1262	Proteome
KPNA1	SFAR1	1263	Proteome
MAP4K2	SFAR1	1263	Proteome
PIM2	SFAR1	1263	Proteome
FAM13A	SFAR1	1265	Proteome
MCTS1	SFAR1	1266	Proteome
LRRFIP2	SFAR1	1267	Proteome
SNW1	SFAR1	1268	Proteome
VHL	SFAR1	1268	Proteome
FRZB	SFAR1	1269	Proteome
HIF3A	SFAR1	1269	Proteome
HOXB8	SFAR1	1269	Proteome
PRMT1	SFAR1	1.27	Proteome
BANP	SFAR1	1271	Proteome
MAPK13	SFAR1	1271	Proteome
GTF2B	SFAR1	1273	Proteome
RNF43	SFAR1	1274	Proteome
TLR9	SFAR1	1274	Proteome
CHD2	SFAR1	1276	SFARI1
MYT1	SFAR1	1276	Proteome
MYT1L	SFAR1	1276	SFARI1
STXBP4	SFAR1	1276	Proteome
USF1	SFAR1	1276	Proteome
RND1	SFAR1	1278	Proteome
TSPAN7	SFAR1	1278	SFARI3
SH3GLB1	SFAR1	1279	Proteome
NR0B2	SFAR1	1.28	Proteome
IL13RA1	SFAR1	1281	Proteome
MYO1E	SFAR1	1281	SFARI3
SRCAP	SFAR1	1281	SFARI1
KIF1C	SFAR1	1282	Proteome
LRP2	SFAR1	1284	SFARI3
PTPRZ1	SFAR1	1285	Proteome
ZDHHC5	SFAR1	1285	Proteome
DIAPH1	SFAR1	1.29	Proteome
F10	SFAR1	1291	Proteome
GNRH1	SFAR1	1291	Proteome
MCRIP1	SFAR1	1291	Proteome
TBL1Y	SFAR1	1291	Proteome
NFIB	SFAR1	1292	SFARI3
CREM	SFAR1	1293	Proteome
IRS2	SFAR1	1293	Proteome
SH3BP1	SFAR1	1293	Proteome
COPS5	SFAR1	1294	Proteome
CSNK1G2	SFAR1	1294	Proteome
RNF41	SFAR1	1294	Proteome
CP	SFAR1	1303	Proteome
CSF3	SFAR1	1303	Proteome
HACE1	SFAR1	1303	Proteome
IL1RAP	SFAR1	1305	Proteome
MAGEA3	SFAR1	1307	Proteome
S100A4	SFAR1	1307	Proteome
BRSK2	SFAR1	1308	SFARI1
PTPRD	SFAR1	1308	Proteome
TRAF7	SFAR1	1308	SFARI1
GNB1	SFAR1	1309	Proteome
TNFRSF1B	SFAR1	1309	Proteome
ZNF304	SFAR1	1309	Proteome
IL1RAPL1	SFAR1	1.31	SFARI3
STING1	SFAR1	1311	Proteome
MDN1	SFAR1	1312	Proteome
SYDE2	SFAR1	1314	Proteome
NODAL	SFAR1	1315	Proteome
ZNF318	SFAR1	1315	Proteome
ERN1	SFAR1	1316	Proteome
TSHZ3	SFAR1	1316	SFARI1
GRK4	SFAR1	1319	Proteome
TRAF1	SFAR1	1.32	Proteome
MARK2	SFAR1	1321	Proteome
SETD2	SFAR1	1323	SFARI1
NEK11	SFAR1	1324	Proteome
SERPINA1	SFAR1	1324	Proteome
IL1A	SFAR1	1326	Proteome
DUSP26	SFAR1	1327	Proteome
SUMO1	SFAR1	1327	Proteome
DYNLL1	SFAR1	1328	Proteome
GMPS	SFAR1	1328	Proteome
YWHAH	SFAR1	1328	Proteome
MYOG	SFAR1	1.33	Proteome
TBL1XR1	SFAR1	1.33	SFARI1
TRPM7	SFAR1	1.33	Proteome
NUAK2	SFAR1	1332	Proteome
SMG1	SFAR1	1332	Proteome
ELAVL1	SFAR1	1333	Proteome
ELAVL2	SFAR1	1333	SFARI3
ELAVL4	SFAR1	1333	Proteome
NFIX	SFAR1	1333	SFARIS
DVL1P1	SFAR1	1338	Proteome
PARD6A	SFAR1	1338	Proteome
GPHA2	SFAR1	1339	Proteome
GHR	SFAR1	1341	Proteome
MUC12	SFAR1	1342	SFARI3
RAD1	SFAR1	1345	Proteome
RAI1	SFAR1	1345	SFARI1
CD22	SFAR1	1346	Proteome
KCTD10	SFAR1	1346	Proteome
VEZF1	SFAR1	1346	SFARI1
WWP2	SFAR1	1346	Proteome
RWDD3	SFAR1	1348	Proteome
GEM	SFAR1	1.35	Proteome
PPP1R14A	SFAR1	1.35	Proteome
PTN	SFAR1	1.35	Proteome
IRF3	SFAR1	1351	Proteome
RSPO2	SFAR1	1351	Proteome
ARHGEF7	SFAR1	1352	Proteome
PPP2R5D	SFAR1	1352	SFARI1
SPRY4	SFAR1	1355	Proteome
TFAP2B	SFAR1	1355	Proteome
ASXL3	SFAR1	1357	SFARI1
H4C1	SFAR1	1357	Proteome
NEK2	SFAR1	1359	Proteome
ARRB2	SFAR1	1362	Proteome
SIK1	SFAR1	1362	SFARIS
CDKN2AIP	SFAR1	1363	Proteome
MAP3K21	SFAR1	1364	Proteome
MSTN	SFAR1	1364	Proteome
BMP7	SFAR1	1365	Proteome
CSDE1	SFAR1	1366	SFARI1
SIK3	SFAR1	1367	Proteome
STIL	SFAR1	1367	Proteome
ASCL1	SFAR1	1369	Proteome
GATA1	SFAR1	1369	Proteome
PCGF2	SFAR1	1371	Proteome
PABPC4	SFAR1	1374	Proteome
FOXS1	SFAR1	1375	Proteome
GDF11	SFAR1	1377	Proteome
LRFN5	SFAR1	1377	SFARI3
RNF11	SFAR1	1377	Proteome
SNX5	SFAR1	1377	SFARI2
EIF5A	SFAR1	1378	Proteome
RABGGTA	SFAR1	1378	Proteome
TNFRSF21	SFAR1	1379	Proteome
THRA	SFAR1	1.38	SFARI3
MAP3K20	SFAR1	1381	Proteome
NRP2	SFAR1	1381	SFARI3
ASXL2	SFAR1	1383	Proteome
CLASP2	SFAR1	1383	Proteome
MAP4K1	SFAR1	1383	Proteome
SNX9	SFAR1	1385	Proteome
CEP76	SFAR1	1388	Proteome
HLX	SFAR1	1388	Proteome
PLPPR1	SFAR1	1388	Proteome
ADIPOR1	SFAR1	1389	Proteome
BCAR1	SFAR1	1.39	Proteome
MST1	SFAR1	1391	Proteome
EGR2	SFAR1	1392	Proteome
HDAC11	SFAR1	1392	Proteome
NTN4	SFAR1	1394	Proteome
ADIPOR2	SFAR1	1397	Proteome
BMPR2	SFAR1	1398	Proteome
WNK4	SFAR1	1.4	Proteome
ADAM12	SFAR1	1402	Proteome
ADGRG1	SFAR1	1402	Proteome
CHRNA7	SFAR1	1402	SFARI2
TEC	SFAR1	1403	Proteome
GPC4	SFAR1	1404	SFARI2
LTBR	SFAR1	1404	Proteome
PPP1R9B	SFAR1	1406	SFARI1
PTH	SFAR1	1406	Proteome
BAD	SFAR1	1408	Proteome
DCTN6	SFAR1	1409	Proteome
MIB1	SFAR1	1409	SFARI3
SAFB	SFAR1	1409	Proteome
BMI1	SFAR1	1413	Proteome
SIM1	SFAR1	1413	Proteome
PTHLH	SFAR1	1415	Proteome
KMT2A	SFAR1	1416	SFARI1
IDE	SFAR1	1419	Proteome
PRKAB1	SFAR1	1419	Proteome
PKM	SFAR1	1.42	Proteome
CSF1	SFAR1	1421	Proteome
ANKRD28	SFAR1	1422	Proteome
ANKRD11	SFAR1	1424	SFARI1
S100A9	SFAR1	1427	Proteome
LFNG	SFAR1	1428	Proteome
CGA	SFAR1	1.43	Proteome
GTF2H1	SFAR1	1.43	Proteome
PLAT	SFAR1	1431	Proteome
AAK1	SFAR1	1432	Proteome
STK17A	SFAR1	1432	Proteome
HIC1	SFAR1	1433	Proteome
PRSS1	SFAR1	1433	Proteome
PRSS3	SFAR1	1433	Proteome
SNX6	SFAR1	1433	Proteome
PIK3R3	SFAR1	1434	Proteome
ATG13	SFAR1	1435	Proteome
NBEAL2	SFAR1	1435	Proteome
TCOF1	SFAR1	1435	Proteome
VPS39	SFAR1	1435	Proteome
HEY2	SFAR1	1436	Proteome
CELF6	SFAR1	1437	SFARI3
PLCG2	SFAR1	1437	Proteome
RAB1A	SFAR1	1437	Proteome
S100A8	SFAR1	1437	Proteome
ATG9A	SFAR1	1.44	Proteome
DACT2	SFAR1	1.44	Proteome
SIM2	SFAR1	1.44	Proteome
CRTC3	SFAR1	1442	Proteome
FASLG	SFAR1	1442	Proteome
UBXN2B	SFAR1	1442	Proteome
DHPS	SFAR1	1443	Proteome
MIR9-1HG	SFAR1	1443	Proteome
PEX12	SFAR1	1447	Proteome
HMBOX1	SFAR1	1448	Proteome
ADAM17	SFAR1	1.45	Proteome
FBP1	SFAR1	1.45	Proteome
F12	SFAR1	1452	Proteome
VCP	SFAR1	1452	Proteome
CSMD1	SFAR1	1453	SFARI3
GREB1	SFAR1	1453	Proteome
HOXA9	SFAR1	1453	Proteome
TUBB	SFAR1	1453	Proteome
POFUT1	SFAR1	1456	Proteome
GDF5	SFAR1	1457	Proteome
MFNG	SFAR1	1458	Proteome
RSPO3	SFAR1	1458	Proteome
YES1	SFAR1	1461	Proteome
PPP1R9A	SFAR1	1463	Proteome
BFAR	SFAR1	1464	Proteome
MUC1	SFAR1	1464	Proteome
RBL2	SFAR1	1467	Proteome
HIPK3	SFAR1	1468	Proteome
WIF1	SFAR1	1469	Proteome
IL9	SFAR1	1.47	Proteome
ING1	SFAR1	1471	Proteome
MOV10	SFAR1	1472	Proteome
SLC9A3R1	SFAR1	1473	Proteome
MUTYH	SFAR1	1474	Proteome
ATG101	SFAR1	1475	Proteome
GCC1	SFAR1	1475	Proteome
WNK1	SFAR1	1475	Proteome
MAS1	SFAR1	1476	Proteome
MAP3K10	SFAR1	1479	Proteome
RANBP17	SFAR1	1479	SFARI2
KMT2E	SFAR1	1.48	SFARI1
FAM83G	SFAR1	1481	Proteome
SIAH1	SFAR1	1481	Proteome
MUSK	SFAR1	1483	Proteome
MLF1	SFAR1	1485	Proteome
ZNF462	SFAR1	1485	SFARI1
MSX2	SFAR1	1488	SFARI3
MSI1	SFAR1	1.49	Proteome
STUB1	SFAR1	1.49	Proteome
UBE2O	SFAR1	1.49	Proteome
DDB2	SFAR1	1495	Proteome
FGD5	SFAR1	1498	Proteome
MTSS1	SFAR1	1498	Proteome
MVD	SFAR1	1498	Proteome
UHMK1	SFAR1	1499	Proteome
RUNX3	SFAR1	1501	Proteome
NSD2	SFAR1	1502	SFARI2
SEPTIN4	SFAR1	1502	Proteome
DDB1	SFAR1	1508	Proteome
EXTL1	SFAR1	1509	Proteome
GCG	SFAR1	1511	Proteome
ARMC10	SFAR1	1512	Proteome
RANBP9	SFAR1	1512	Proteome
BMP10	SFAR1	1515	Proteome
JAG1	SFAR1	1515	Proteome
DLL4	SFAR1	1518	Proteome
GLIS1	SFAR1	1518	SFARI3
ZFPM1	SFAR1	1518	Proteome
NAIP	SFAR1	1.52	Proteome
ABRAXAS1	SFAR1	1523	Proteome
MAF	SFAR1	1524	Proteome
PAXIP1	SFAR1	1525	Proteome
GDF6	SFAR1	1527	Proteome
PELI1	SFAR1	1527	Proteome
C1QBP	SFAR1	1.53	Proteome
DLC1	SFAR1	1531	Proteome
GFI1	SFAR1	1533	Proteome
MAT2B	SFAR1	1533	Proteome
PEX2	SFAR1	1534	Proteome
JAG2	SFAR1	1535	Proteome
RABGGTB	SFAR1	1536	Proteome
PPP4R3A	SFAR1	1537	Proteome
DLL1	SFAR1	1538	SFARI3
FANCM	SFAR1	1538	Proteome
JARID2	SFAR1	1542	SFARI2
LY96	SFAR1	1544	Proteome
PPM1L	SFAR1	1544	Proteome
UBE2N	SFAR1	1546	Proteome
SLITRK5	SFAR1	1547	SFARI2
PEX6	SFAR1	1548	Proteome
PPP1R14B	SFAR1	1548	Proteome
PPP2R5A	SFAR1	1548	Proteome
RFNG	SFAR1	1549	Proteome
CARD8	SFAR1	1.55	Proteome
KIF7	SFAR1	1553	Proteome
TNF	SFAR1	1556	Proteome
TPSAB1	SFAR1	1559	Proteome
SMCR8	SFAR1	1561	Proteome
GATA3	SFAR1	1563	Proteome
PEX1	SFAR1	1565	Proteome
KLF1	SFAR1	1566	Proteome
NOG	SFAR1	1567	Proteome
KRT14	SFAR1	1568	Proteome
RANGAP1	SFAR1	1568	Proteome
ULK3	SFAR1	1568	Proteome
PDX1	SFAR1	1569	Proteome
H2AX	SFAR1	1.57	Proteome
TLX3	SFAR1	1.57	Proteome
HIF1AN	SFAR1	1576	Proteome
BCL2L11	SFAR1	1.58	Proteome
IL1RAPL2	SFAR1	1.58	SFARI3
BECN1	SFAR1	1585	Proteome
SUN2	SFAR1	1585	Proteome
AMHR2	SFAR1	1593	Proteome
POGLUT1	SFAR1	1596	Proteome
SLK	SFAR1	1597	Proteome
WAC	SFAR1	1598	SFARI1
PIK3AP1	SFAR1	1599	Proteome
PLAUR	SFAR1	1599	SFARI3
CEP41	SFAR1	1.6	SFARI2
FLT4	SFAR1	1.6	Proteome
PRKG1	SFAR1	1.6	Proteome
PRSS2	SFAR1	1.6	Proteome
PTPRK	SFAR1	1601	Proteome
PDP1	SFAR1	1606	Proteome
PDP2	SFAR1	1606	Proteome
SHANK2	SFAR1	1606	SFARI1
CDO1	SFAR1	1609	Proteome
ZNF322	SFAR1	1609	Proteome
STK40	SFAR1	1.61	Proteome
PLEKHA7	SFAR1	1613	Proteome
RANBP2	SFAR1	1615	Proteome
ATP6V1H	SFAR1	1617	Proteome
DSCAM	SFAR1	1618	SFARI1
DSCAML1	SFAR1	1618	Proteome
RET/PTC2	SFAR1	1618	Proteome
MAML3	SFAR1	1623	Proteome
PCM1	SFAR1	1623	SFARI3
SHANK1	SFAR1	1625	SFARI2
TAOK3	SFAR1	1627	Proteome
FGG	SFAR1	1628	Proteome
CNTN6	SFAR1	1631	SFARI2
ATP6AP1	SFAR1	1632	Proteome
WDHD1	SFAR1	1633	Proteome
ATF6	SFAR1	1635	Proteome
CCNF	SFAR1	1635	Proteome
ITGB4	SFAR1	1635	Proteome
HNRNPH2	SFAR1	1.64	SFARI1
HSPA2	SFAR1	1.64	Proteome
NR2E3	SFAR1	1641	Proteome
PTMA	SFAR1	1646	Proteome
LTBP1	SFAR1	1648	Proteome
PLXNB3	SFAR1	1649	Proteome
TLE4	SFAR1	1649	Proteome
RAB2A	SFAR1	1651	SFARI2
LARP4B	SFAR1	1653	Proteome
MMP3	SFAR1	1655	Proteome
MSX1	SFAR1	1657	Proteome
BID	SFAR1	1.66	Proteome
TAX1BP1	SFAR1	1662	Proteome
ADIPOQ	SFAR1	1663	Proteome
DLK1	SFAR1	1665	Proteome
AGRN	SFAR1	1671	Proteome
EIF2S2	SFAR1	1672	Proteome
PDZD11	SFAR1	1683	Proteome
ZIC3	SFAR1	1688	Proteome
PJA1	SFAR1	1.69	SFARI3
SLC30A9	SFAR1	1.69	Proteome
MMP9	SFAR1	1691	Proteome
UBE2D2	SFAR1	1691	Proteome
COP1	SFAR1	1693	Proteome
AIMP1	SFAR1	1697	Proteome
DDX3X	SFAR1	1705	SFARI1
HDAC6	SFAR1	1705	Proteome
GRB7	SFAR1	1707	Proteome
DLL3	SFAR1	1709	Proteome
CALU	SFAR1	1.71	Proteome
FES	SFAR1	1.71	Proteome
ZIC1	SFAR1	1711	Proteome
RAD21	SFAR1	1714	SFARIS
UBE2D1	SFAR1	1714	Proteome
ANP32A	SFAR1	1717	Proteome
PIK3CA	SFAR1	1717	Proteome
CCNC	SFAR1	1719	Proteome
C1D	SFAR1	1721	Proteome
MMP2	SFAR1	1721	Proteome
SPART	SFAR1	1721	Proteome
NEK9	SFAR1	1723	Proteome
PLAU	SFAR1	1726	Proteome
TLK1	SFAR1	1726	Proteome
KLC2	SFAR1	1728	Proteome
EIF3F	SFAR1	1732	Proteome
DNER	SFAR1	1733	SFARI3
STK24	SFAR1	1734	Proteome
ZNF165	SFAR1	1734	Proteome
BAG1	SFAR1	1738	Proteome
CLU	SFAR1	1739	Proteome
AUTS2	SFAR1	1743	SFARI1
F7	SFAR1	1744	Proteome
STAG2	SFAR1	1746	Proteome
BIK	SFAR1	1747	Proteome
PHF7	SFAR1	1751	SFARI2
POU1F1	SFAR1	1751	Proteome
L3MBTL2	SFAR1	1752	Proteome
MIB2	SFAR1	1753	Proteome
TRIM47	SFAR1	1753	Proteome
F11	SFAR1	1754	Proteome
TBX22	SFAR1	1756	SFARI3
KNL1	SFAR1	1759	Proteome
STK38L	SFAR1	1759	Proteome
TRIM27	SFAR1	1759	Proteome
NOS1	SFAR1	1762	Proteome
SPI1	SFAR1	1767	Proteome
LYST	SFAR1	1776	Proteome
PDHX	SFAR1	1777	Proteome
FBXL21P	SFAR1	1778	Proteome
CASP12	SFAR1	1.78	Proteome
DPF2	SFAR1	1782	Proteome
ZNF804A	SFAR1	1782	SFARI2
BBC3	SFAR1	1784	Proteome
PI4K2A	SFAR1	1792	Proteome
GTF2I	SFAR1	1793	SFARI3
GXYLT1	SFAR1	1798	Proteome
GXYLT2	SFAR1	1798	Proteome
KDM6A	SFAR1	1799	SFARI2
EIF2B5	SFAR1	1.8	Proteome
PEX26	SFAR1	1801	Proteome
SUN1	SFAR1	1805	Proteome
TET3	SFAR1	1805	SFARIS
DMTF1	SFAR1	1807	Proteome
SCAND1	SFAR1	1807	Proteome
HYDIN	SFAR1	1809	SFARI3
DAB1	SFAR1	1811	Proteome
PSTPIP1	SFAR1	1814	Proteome
SDC3	SFAR1	1821	Proteome
BCL2	SFAR1	1825	Proteome
EIF2B3	SFAR1	1827	Proteome
CTDNEP1	SFAR1	1828	Proteome
KPNA3	SFAR1	1828	Proteome
FBN1	SFAR1	1.83	SFARI2
RNF34	SFAR1	1831	Proteome
DIP2A	SFAR1	1835	SFARI1
AMBRA1	SFAR1	1.84	Proteome
DDX1	SFAR1	1845	Proteome
GPR174	SFAR1	1845	Proteome
GPR55	SFAR1	1845	Proteome
P2RY2	SFAR1	1845	Proteome
P2RY6	SFAR1	1845	Proteome
POT1	SFAR1	1848	SFARI3
RERE	SFAR1	1.85	SFARI1
SYNJ1	SFAR1	1852	SFARI3
GIGYF2	SFAR1	1858	SFARI1
FLI1	SFAR1	1863	Proteome
XXYLT1	SFAR1	1864	Proteome
DLK2	SFAR1	1.87	Proteome
NBEA	SFAR1	1873	SFARI1
WNK2	SFAR1	1875	Proteome
SERPINA5	SFAR1	1877	Proteome
ST6GAL1	SFAR1	1878	Proteome
KDM3B	SFAR1	1879	SFARI1
KPNA4	SFAR1	1.88	Proteome
SP3	SFAR1	1882	Proteome
TMPRSS2	SFAR1	1882	Proteome
CBLC	SFAR1	1883	Proteome
EIF2B1	SFAR1	1889	Proteome
UBAP2L	SFAR1	1892	Proteome
MKNK1	SFAR1	1895	Proteome
UBXN8	SFAR1	1895	Proteome
HOMER1	SFAR1	1905	SFARI3
VCPIP1	SFAR1	1908	Proteome
MMP14	SFAR1	1911	Proteome
PTPN3	SFAR1	1912	Proteome
LMAN2	SFAR1	1913	Proteome
RAD23B	SFAR1	1917	Proteome
KLF3	SFAR1	1925	Proteome
EIF2B2	SFAR1	1932	Proteome
DNM1	SFAR1	1933	Proteome
EIF2B4	SFAR1	1934	Proteome
HRK	SFAR1	1934	Proteome
EIF4G2	SFAR1	1948	Proteome
PINK1	SFAR1	1949	Proteome
NFATC4	SFAR1	1957	Proteome
MDK	SFAR1	1962	Proteome
KPNA6	SFAR1	1967	Proteome
TSSK4	SFAR1	1969	Proteome
FOXN3	SFAR1	1.97	Proteome
PRKACG	SFAR1	1976	Proteome
TRIP11	SFAR1	1981	Proteome
PRKACB	SFAR1	1982	Proteome
TRIM21	SFAR1	1987	Proteome
KLK3	SFAR1	1988	Proteome
TRIM32	SFAR1	1.99	SFARI3
PRMT5	SFAR1	1993	Proteome
DACH2	SFAR1	1994	Proteome
TGFB3	SFAR1	1996	Proteome
VRK2	SFAR1	1997	Proteome
RALY	SFAR1	2022	Proteome
PTPN14	SFAR1	2023	Proteome
YWHAZ	SFAR1	2.03	Proteome
THRB	SFAR1	2037	Proteome
ZC3H12A	SFAR1	2037	Proteome
PIM3	SFAR1	2042	Proteome
CSF1R	SFAR1	2053	Proteome
ACD	SFAR1	2056	Proteome
GOPC	SFAR1	2066	Proteome
NUMA1	SFAR1	2067	Proteome
LHX3	SFAR1	2075	Proteome
YWHAG	SFAR1	2075	SFARI3
NFYA	SFAR1	2079	Proteome
DLX2	SFAR1	2.08	SFARI3
BICDL1	SFAR1	2082	SFARI3
ZNHIT1	SFAR1	2082	Proteome
TIMP2	SFAR1	2084	Proteome
USP13	SFAR1	2095	Proteome
DDX41	SFAR1	2111	Proteome
CIITA	SFAR1	2.13	Proteome
HSPA9	SFAR1	2135	Proteome
HNF1B	SFAR1	2137	Proteome
MLXIPL	SFAR1	2141	Proteome
HAT1	SFAR1	2157	Proteome
KMT5B	SFAR1	2157	SFARI1
KMT5C	SFAR1	2157	Proteome
LNPEP	SFAR1	2157	Proteome
PAM	SFAR1	2157	Proteome
PCSK2	SFAR1	2157	Proteome
PCSK5	SFAR1	2157	Proteome
SLBP	SFAR1	2157	Proteome
TIGIT	SFAR1	2162	Proteome
METTL21C	SFAR1	2164	Proteome
PHF1	SFAR1	2167	Proteome
LHX2	SFAR1	2172	Proteome
UBQLN4	SFAR1	2.2	Proteome
COL3A1	SFAR1	2202	Proteome
MAD2L1BP	SFAR1	2206	Proteome
NPTX1	SFAR1	2208	Proteome
PAK5	SFAR1	2208	Proteome
WNK3	SFAR1	2208	SFARI3
MYOCD	SFAR1	2217	SFARI3
CDK11B	SFAR1	2235	Proteome
OFD1	SFAR1	2235	SFARI3
ACAT1	SFAR1	2239	Proteome
RIT2	SFAR1	2239	SFARI3
RBBP7	SFAR1	2248	Proteome
ZEB1	SFAR1	2.25	Proteome
ZFX	SFAR1	2.25	Proteome
SELENOS	SFAR1	2252	Proteome
JAKMIP1	SFAR1	2253	Proteome
NCOA6	SFAR1	2253	Proteome
MAGEL2	SFAR1	2254	SFARI1
RCAN1	SFAR1	2.26	Proteome
GAB1	SFAR1	2278	Proteome
GAB2	SFAR1	2.28	Proteome
CAPRIN1	SFAR1	2291	SFARI1
ATOH7	SFAR1	2312	Proteome
ASH2L	SFAR1	2323	Proteome
EIF2S1	SFAR1	2337	Proteome
CENPX	SFAR1	2338	Proteome
PCSK1	SFAR1	2338	Proteome
FOXA2	SFAR1	2351	Proteome
ZNF292	SFAR1	2351	SFARI1
PARL	SFAR1	2354	Proteome
MITF	SFAR1	2359	Proteome
BAZ1B	SFAR1	2.37	Proteome
EYA1	SFAR1	2.37	Proteome
EYA3	SFAR1	2.37	Proteome
RNF8	SFAR1	2.37	Proteome
STYK1	SFAR1	2385	SFARI3
RING1	SFAR1	2404	Proteome
HSPA1B	SFAR1	2488	Proteome
PRSS21	SFAR1	2514	Proteome
AFAP1L2	SFAR1	2517	Proteome
PRRX1	SFAR1	2526	Proteome
EIF3I	SFAR1	2.53	Proteome
IMMT	SFAR1	2539	Proteome
SREBF2	SFAR1	2619	Proteome
PMPCB	SFAR1	2636	Proteome
PAK6	SFAR1	2652	Proteome
SNTB1	SFAR1	2682	Proteome
DMPK	SFAR1	2694	SFARI1
SREBF1	SFAR1	2735	Proteome
MRTFA	SFAR1	2782	Proteome
MRTFB	SFAR1	2782	SFARI3
UBA52	SFAR1	2869	Proteome
UBC	SFAR1	2869	Proteome
LBX1	SFAR1	2.94	Proteome
POU3F2	SFAR1	2965	Proteome
SOX9	SFAR1	2994	Proteome
